# The Gut Microbiome Controls Liver Tumors via the Vagus Nerve

**DOI:** 10.1101/2024.01.23.576951

**Authors:** Kylynda C. Bauer, Rajiv Trehan, Benjamin Ruf, Yuta Myojin, Mohamed-Reda Benmebarek, Chi Ma, Matthias Seifert, Amran Nur, Jonathan Qi, Patrick Huang, Marlaine Soliman, Benjamin L. Green, Simon Wabitsch, Danielle A. Springer, Francisco J. Rodriguez-Matos, Shadin Ghabra, Stephanie N. Gregory, Jennifer Matta, Brian Dawson, Jihye Golino, Changqing Xie, Amiran Dzutsev, Giorgio Trinchieri, Firouzeh Korangy, Tim F. Greten

## Abstract

Liver cancer ranks amongst the deadliest cancers. Nerves have emerged as an understudied regulator of tumor progression. The parasympathetic vagus nerve influences systemic immunity via acetylcholine (ACh). Whether cholinergic neuroimmune interactions influence hepatocellular carcinoma (HCC) remains uncertain. Liver denervation via hepatic vagotomy (HV) significantly reduced liver tumor burden, while pharmacological enhancement of parasympathetic tone promoted tumor growth. Cholinergic disruption in Rag1KO mice revealed that cholinergic regulation requires adaptive immunity. Further scRNA-seq and in vitro studies indicated that vagal ACh dampens CD8+ T cell activity via muscarinic ACh receptor (AChR) CHRM3. Depletion of CD8+ T cells abrogated HV outcomes and selective deletion of *Chrm3* on CD8^+^ T cells inhibited liver tumor growth. Beyond tumor-specific outcomes, vagotomy improved cancer-associated fatigue and anxiety-like behavior. As microbiota transplantation from HCC donors was sufficient to impair behavior, we investigated putative microbiota-neuroimmune crosstalk. Tumor, rather than vagotomy, robustly altered fecal bacterial composition, increasing Desulfovibrionales and Clostridial taxa. Strikingly, in tumor-free mice, vagotomy permitted HCC-associated microbiota to activate hepatic CD8+ T cells. These findings reveal that gut bacteria influence behavior and liver anti-tumor immunity via a dynamic and pharmaceutically targetable, vagus-liver axis.
