## Supplemental File 2 CODEX identification markers for "The Gut Microbiome Controls Liver Tumors via the Vagus Nerve"

### Sheet: Sheet1
1st Image (Structural)	Color
(pre 1st image: DAPI--nuclear marker)	blue
Tumor marker (HNF4a)	orange
Endothelial marker (LYVE1)	light green
CD56/NCAM	red
Bile marker (panCytokeratin)	pink
Hepatic stellate marker (αSMA)	yellow
Endothelial marker (CD34)	grey
Immune marker (CD45)	white
2nd Image (Lymphocyte/UITC)	Color
CD56/NCAM	red
CD45	white
Lymphocyte (CD3)	blue
B (CD45+CD19+)	grey
CD4+ (CD45+CD3+CD4+)	light green
TREG (CD45+CD3+CD4+FOXP3+)	yellow
CD8+ (CD45+CD3+CD8+)	purple
UITC (Innate lymphoid cell): CD45+CD3-FOXP3-CD25+)	pink
UITC (mucosal associated invariant T cell): CD45+CD3+CD161+TCRVa2+)	orange/green
3rd Image (Myeloid)	Color
CD56/NCAM	red
CD45	white
CD11b+	light green
Macrophage (CD45+CD11b+CD68+)	blue
DC (CD45+CD11b+CD11c+)	yellow
