## Supplemental File 4 Neuroimmune gene list for "The Gut Microbiome Controls Liver Tumors via the Vagus Nerve"

### Sheet: GO Pathways
Neuroimmune Panel
Pathway	GO
Positive regulation of inflammatory response	GO:0050729
Neuroinflammatory response	GO:0150076
Lymphocyte activation involved in immune response	GO:0002285
Leukocyte activation involved in immune response	GO:0002366
Immune response to tumor cell	GO:0002418
Tumor necrosis factor mediated signaling pathway	GO:0033209
Cellular response to type 1 interferon	GO:0071357
GPC AChR signaling pathway	GO:0007213
Response to Ach	GO:1905144
Cellular response to Ach	GO:1905145
Positive regulation of inflammatory response to antigenic stimulus	GO:0002863
